# Exploring the Interdependence of TKS4 and CD2AP: Implications for EMT Process and Early Detection in Colon Cancer

**DOI:** 10.1101/2023.01.13.523903

**Authors:** Anita Kurilla, Loretta László, Tamás Takács, Álmos Tilajka, Laura Lukács, Julianna Novák, Rita Pancsa, László Buday, Virag Vas

**Author notes:** Correspondence: Anita Kurilla Virag Vas.

## Abstract

**Background:** Colon cancer is a leading cause of death worldwide. Although several biomarkers have been developed, more sensitive and specific methods are needed for its early detection. TKS4 and CD2AP scaffold proteins have been already linked to dynamic actin assembly-related processes, such as colon cancer cell migration, although their co-instructive role during tumour-formation remains unknown. Therefore, this study was designed to validate TKS4-CD2AP interaction and study the interdependent effect of TKS4/CD2AP on oncogenic events.

**Methods:** CD2AP was identified as a novel TKS4 interacting partner in six cell lines via co-immunoprecipitation-mass spectrometry. The interaction was validated via western blot, immunocytochemistry, DuoLink assay and peptide microarray. Gene silencing and overexpressing experiments were performed to uncover the cooperative effects of TKS4 and CD2AP in cell movement and in epithelial-mesenchymal transition (EMT). The expression levels of TKS4 and CD2AP mRNAs were quantified using a human colon cancer array, and the results were subjected to bioinformatic database analysis.

**Results:** The molecular biology analysis revealed that one of the SH3-domain of CD2AP interacts with a proline-rich short linear motif in TKS4. Functional studies showed that TKS4 and CD2AP form a scaffold complex that regulates migration- and EMT-related pathways of colon cancer cells. The relative TKS4 and CD2AP expression level measurements pointed out that CD2AP/TKS4 ratio is a sensitive biomarker for the identification of tumorous colon tissue.

**Conclusions:** This is the first study demonstrating the TKS4-CD2AP protein-protein interaction in vitro and in vivo and their interdependent regulative effect on mesenchymal transition-like process in colon cancer. Furthermore, the results highlight that the relative expression levels of CD2AP and TKS4 might serve as a biomarker for the diagnosis of early-stage colon cancer.
