## Supplementary material for "Exploring the Interdependence of TKS4 and CD2AP: Implications for EMT Process and Early Detection in Colon Cancer": Supplementary Table 1_2023_03_13.xlsx

### Sheet: TKS4-interacting partners
TKS4-interacting partners					HCT116		MCF7		DLD-1		HPAC		HEK293		NIH3T3
					Unique Peptide Counts
	Identified Proteins	Accession Number	Alternate ID	MW	Anti-TKS4 IP	Control IP	Anti-TKS4 IP	Control IP	Anti-TKS4 IP	Control IP	Anti-TKS4 IP	Control IP	Anti-TKS4 IP	Control IP	Anti-TKS4 IP	Control IP
1	SH3 and PX domain-containing protein 2B OS=Homo sapiens OX=9606 GN=SH3PXD2B PE=1 SV=3	SPD2B_HUMAN	SH3PXD2B	102 kDa	16	0	23	1	5	0	4	0	11	0	5	0
2	CD2-associated protein OS=Homo sapiens OX=9606 GN=CD2AP PE=1 SV=1	CD2AP_HUMAN	CD2AP	71 kDa	23	0	23	0	21	0	31	0	3	0	8	0
3	Cell division cycle and apoptosis regulator protein 1 OS=Homo sapiens OX=9606 GN=CCAR1 PE=1 SV=2	CCAR1_HUMAN	CCAR1	133 kDa	32	0	27	0	19	0	33	0	34	0	6	0
4	F-actin-capping protein subunit alpha-1 OS=Homo sapiens OX=9606 GN=CAPZA1 PE=1 SV=3	CAZA1_HUMAN	CAPZA1	33 kDa	9	1	4	0	8	0	12	1	4	0	6	0
5	Tryptophan--tRNA ligase, cytoplasmic OS=Homo sapiens OX=9606 GN=WARS1 PE=1 SV=2	SYWC_HUMAN	WARS1	53 kDa	10	0	6	0	10	0	17	0	17	0	4	0
6	Kinesin-1 heavy chain OS=Homo sapiens OX=9606 GN=KIF5B PE=1 SV=1	KINH_HUMAN	KIF5B	110 kDa	15	0	18	0	7	0	12	0	16	0	5	0
7	F-actin-capping protein subunit beta OS=Homo sapiens OX=9606 GN=CAPZB PE=1 SV=4	CAPZB_HUMAN	CAPZB	31 kDa	8	0	7	0	7	0	12	0	11	0	8	0

### Sheet: Primerlist
ID	Oligo name	Oligo sequence 5'-3'
1	GAPDH Forward	TGCACCACCAACTGCTTAGC
2	GAPDH Reverse	GGCATGGACTGTGGTCATGAG
3	PUM1 Forward	TGAGTTTATTCCTTCAGACCAGCAG
4	PUM1 Reverse	GCAAATACCTGTCCCTTAAACGCA
5	Zeb1 Forward	GGGAGGAGCAGTGAAAGAGA
6	Zeb1 Reverse	TTTCTTGCCCTTCCTTTCTG
7	Vimentin Forward	TACAGGAAGCTGCTGGAAGG
8	Vimentin Reverse	ACCAGAGGGAGTGAATCCAG
9	E-cadherin Forward	TGCCCAGAAAATGAAAAAGG
10	E-cadherin Reverse	GTGTATGTGGCAATGCGTTC
11	TKS4 Forward	GAGGTGAAGGTGCTAGACGT
12	TKS4 Reverse	GGTCCTTCTGTCCTCCTTCC
13	CD2AP Forward	AGGAATTCAGCCACATCCAC
14	CD2AP Reverse	TTGAGGGAAACAGTCCCAAC

### Sheet: CD2AP_TKS4_peptide array
TKS4-CD2AP peptide array	PX and SH3 domaines are shown with bold letters, signals up to 10000 UA are grey
Nr	Normal Scan	Start	End	Overlap	Normalized signal		# of residues with >30% RSA	# of residues with >50% RSA
1	MPPRRSIVEVKVLDV	1	15	0	2987.67		-	-
2	RSIVEVKVLDVQKRR	5	19	11	525	PX domain	-	-
3	EVKVLDVQKRRVPNK	9	23	11	173	PX domain	-	-
4	LDVQKRRVPNKHYVY	13	27	11	4051.33	PX domain	-	-
5	KRRVPNKHYVYIIRV	17	31	11	1561.67	PX domain	-	-
6	PNKHYVYIIRVTWSS	21	35	11	1361.33	PX domain	-	-
7	YVYIIRVTWSSGSTE	25	39	11	5448	PX domain	-	-
8	IRVTWSSGSTEAIYR	29	43	11	723.667	PX domain	-	-
9	WSSGSTEAIYRRYSK	33	47	11	668.667	PX domain	-	-
10	STEAIYRRYSKFFDL	37	51	11	6294.33	PX domain	-	-
11	IYRRYSKFFDLQMQM	41	55	11	8	PX domain	-	-
12	YSKFFDLQMQMLDKF	45	59	11	9811.67	PX domain	-	-
13	FDLQMQMLDKFPMEG	49	63	11	56.3333	PX domain	-	-
14	MQMLDKFPMEGGQKD	53	67	11	2	PX domain	-	-
15	DKFPMEGGQKDPKQR	57	71	11	2	PX domain	-	-
16	MEGGQKDPKQRIIPF	61	75	11	2	PX domain	-	-
17	QKDPKQRIIPFLPGK	65	79	11	2	PX domain	-	-
18	KQRIIPFLPGKILFR	69	83	11	852	PX domain	-	-
19	IPFLPGKILFRRSHI	73	87	11	2900	PX domain	-	-
20	PGKILFRRSHIRDVA	77	91	11	3125.33	PX domain	-	-
21	LFRRSHIRDVAVKRL	81	95	11	3930.33	PX domain	-	-
22	SHIRDVAVKRLIPID	85	99	11	97.3333	PX domain	-	-
23	DVAVKRLIPIDEYCK	89	103	11	4131	PX domain	-	-
24	KRLIPIDEYCKALIQ	93	107	11	5449.67	PX domain	-	-
25	PIDEYCKALIQLPPY	97	111	11	9696.33	PX domain	-	-
26	YCKALIQLPPYISQC	101	115	11	8525.67	PX domain	-	-
27	LIQLPPYISQCDEVL	105	119	11	10131.3	PX domain	-	-
28	PPYISQCDEVLQFFE	109	123	11	11305	PX domain	6	3
29	SQCDEVLQFFETRPE	113	127	11	8778.67	PX domain	-	-
30	EVLQFFETRPEDLNP	117	131	11	11681.7	PX domain	7	5
31	FFETRPEDLNPPKEE	121	135	11	203.333	PX domain	-	-
32	RPEDLNPPKEEHIGK	125	139	11	70.6667	PX domain	-	-
33	LNPPKEEHIGKKKSG	129	143	11	2		-	-
34	KEEHIGKKKSGGDQT	133	147	11	2		-	-
35	IGKKKSGGDQTSVDP	137	151	11	2		-	-
36	KSGGDQTSVDPMVLE	141	155	11	4966.33	SH3 1	-	-
37	DQTSVDPMVLEQYVV	145	159	11	7169.67	SH3 1	-	-
38	VDPMVLEQYVVVANY	149	163	11	7313	SH3 1	-	-
39	VLEQYVVVANYQKQE	153	167	11	6774.67	SH3 1	-	-
40	YVVVANYQKQESSEI	157	171	11	8059.33	SH3 1	-	-
41	ANYQKQESSEISLSV	161	175	11	3370	SH3 1	-	-
42	KQESSEISLSVGQVV	165	179	11	7068.33	SH3 1	-	-
43	SEISLSVGQVVDIIE	169	183	11	7144	SH3 1	-	-
44	LSVGQVVDIIEKNES	173	187	11	12069.7	SH3 1	7	0
45	QVVDIIEKNESGWWF	177	191	11	18487.7	SH3 1	4	0
46	IIEKNESGWWFVSTA	181	195	11	5744	SH3 1	-	-
47	NESGWWFVSTAEEQG	185	199	11	13133.7	SH3 1	4	2
48	WWFVSTAEEQGWVPA	189	203	11	7080.33	SH3 1	-	-
49	STAEEQGWVPATCLE	193	207	11	14226.3	SH3 1	3	3
50	EQGWVPATCLEGQDG	197	211	11	5918	SH3 1	-	-
51	VPATCLEGQDGVQDE	201	215	11	2327.67		-	-
52	CLEGQDGVQDEFSLQ	205	219	11	18002.7		11	8
53	QDGVQDEFSLQPEEE	209	223	11	10212.7		15	9
54	QDEFSLQPEEEEKYT	213	227	11	11724.3	SH3 2	12	6
55	SLQPEEEEKYTVIYP	217	231	11	20852.7	SH3 2	10	5
56	EEEEKYTVIYPYTAR	221	235	11	17800.3	SH3 2	8	5
57	KYTVIYPYTARDQDE	225	239	11	20815	SH3 2	8	4
58	IYPYTARDQDEMNLE	229	243	11	2028.67	SH3 2	-	-
59	TARDQDEMNLERGAV	233	247	11	311.333	SH3 2	-	-
60	QDEMNLERGAVVEVI	237	251	11	7725	SH3 2	-	-
61	NLERGAVVEVIQKNL	241	255	11	2916	SH3 2	-	-
62	GAVVEVIQKNLEGWW	245	259	11	17648	SH3 2	3	0
63	EVIQKNLEGWWKIRY	249	263	11	5197.67	SH3 2	-	-
64	KNLEGWWKIRYQGKE	253	267	11	2	SH3 2	-	-
65	GWWKIRYQGKEGWAP	257	271	11	246	SH3 2	-	-
66	IRYQGKEGWAPASYL	261	275	11	2493.67	SH3 2	-	-
67	GKEGWAPASYLKKNS	265	279	11	2	SH3 2	-	-
68	WAPASYLKKNSGEPL	269	283	11	2	SH3 2	-	-
69	SYLKKNSGEPLPPKP	273	287	11	2	SH3 2	-	-
70	KNSGEPLPPKPGPGS	277	291	11	2	SH3 2	-	-
71	EPLPPKPGPGSPSHP	281	295	11	2		-	-
72	PKPGPGSPSHPGALD	285	299	11	2		-	-
73	PGSPSHPGALDLDGV	289	303	11	2474		-	-
74	SHPGALDLDGVSRQQ	293	307	11	2		-	-
75	ALDLDGVSRQQNAVG	297	311	11	2397		-	-
76	DGVSRQQNAVGREKE	301	315	11	46.3333		-	-
77	RQQNAVGREKELLSS	305	319	11	368.667		-	-
78	AVGREKELLSSQRDG	309	323	11	2		-	-
79	EKELLSSQRDGRFEG	313	327	11	6436		-	-
80	LSSQRDGRFEGRPVP	317	331	11	324.333		-	-
81	RDGRFEGRPVPDGDA	321	335	11	1313.67		-	-
82	FEGRPVPDGDAKQRS	325	339	11	2		-	-
83	PVPDGDAKQRSPKMR	329	343	11	2		-	-
84	GDAKQRSPKMRQRPP	333	347	11	3294		-	-
85	QRSPKMRQRPPPRRD	337	351	11	9482.67		-	-
86	KMRQRPPPRRDMTIP	341	355	11	1697.33		-	-
87	RPPPRRDMTIPRGLN	345	359	11	322.333		-	-
88	RRDMTIPRGLNLPKP	349	363	11	162		-	-
89	TIPRGLNLPKPPIPP	353	367	11	2		-	-
90	GLNLPKPPIPPQVEE	357	371	11	247.667	SH3 3	-	-
91	PKPPIPPQVEEEYYT	361	375	11	9667.33	SH3 3	-	-
92	IPPQVEEEYYTIAEF	365	379	11	24300.7	SH3 3	10	6
93	VEEEYYTIAEFQTTI	369	383	11	4183	SH3 3	-	-
94	YYTIAEFQTTIPDGI	373	387	11	21021	SH3 3	8	5
95	AEFQTTIPDGISFQA	377	391	11	3174.33	SH3 3	-	-
96	TTIPDGISFQAGLKV	381	395	11	1804.33	SH3 3	-	-
97	DGISFQAGLKVEVIE	385	399	11	8070.33	SH3 3	-	-
98	FQAGLKVEVIEKNLS	389	403	11	4385	SH3 3	-	-
99	LKVEVIEKNLSGWWY	393	407	11	14586.7	SH3 3	9	2
100	VIEKNLSGWWYIQIE	397	411	11	11530	SH3 3	8	2
101	NLSGWWYIQIEDKEG	401	415	11	30918.3	SH3 3	8	4
102	WWYIQIEDKEGWAPA	405	419	11	21478.3	SH3 3	4	3
103	QIEDKEGWAPATFID	409	423	11	17619	SH3 3	6	4
104	KEGWAPATFIDKYKK	413	427	11	2	SH3 3	-	-
105	APATFIDKYKKTSNA	417	431	11	2		-	-
106	FIDKYKKTSNASRPN	421	435	11	2		-	-
107	YKKTSNASRPNFLAP	425	439	11	2		-	-
108	SNASRPNFLAPLPHE	429	443	11	777		-	-
109	RPNFLAPLPHEVTQL	433	447	11	421		-	-
110	LAPLPHEVTQLRLGE	437	451	11	1786.33		-	-
111	PHEVTQLRLGEAAAL	441	455	11	160.667		-	-
112	TQLRLGEAAALENNT	445	459	11	48.6667		-	-
113	LGEAAALENNTGSEA	449	463	11	2		-	-
114	AALENNTGSEATGPS	453	467	11	257.333		-	-
115	NNTGSEATGPSRPLP	457	471	11	14.3333		-	-
116	SEATGPSRPLPDAPH	461	475	11	313		-	-
117	GPSRPLPDAPHGVMD	465	479	11	27.3333		-	-
118	PLPDAPHGVMDSGLP	469	483	11	2		-	-
119	APHGVMDSGLPWSKD	473	487	11	2		-	-
120	VMDSGLPWSKDWKGS	477	491	11	453.333		-	-
121	GLPWSKDWKGSKDVL	481	495	11	55.6667		-	-
122	SKDWKGSKDVLRKAS	485	499	11	2		-	-
123	KGSKDVLRKASSDMS	489	503	11	2		-	-
124	DVLRKASSDMSASAG	493	507	11	2		-	-
125	KASSDMSASAGYEEI	497	511	11	1444.33		-	-
126	DMSASAGYEEISDPD	501	515	11	10176		-	-
127	SAGYEEISDPDMEEK	505	519	11	589		-	-
128	EEISDPDMEEKPSLP	509	523	11	2483.67		-	-
129	DPDMEEKPSLPPRKE	513	527	11	2		-	-
130	EEKPSLPPRKESIIK	517	531	11	5320		-	-
131	SLPPRKESIIKSEGE	521	535	11	2		-	-
132	RKESIIKSEGELLER	525	539	11	2509.33		-	-
133	IIKSEGELLERERER	529	543	11	559		-	-
134	EGELLERERERQRTE	533	547	11	3798.67		-	-
135	LERERERQRTEQLRG	537	551	11	993		-	-
136	RERQRTEQLRGPTPK	541	555	11	2		-	-
137	RTEQLRGPTPKPPGV	545	559	11	2		-	-
138	LRGPTPKPPGVILPM	549	563	11	2		-	-
139	TPKPPGVILPMMPAK	553	567	11	260.333		-	-
140	PGVILPMMPAKHIPP	557	571	11	2		-	-
141	LPMMPAKHIPPARDS	561	575	11	2		-	-
142	PAKHIPPARDSRRPE	565	579	11	2		-	-
143	IPPARDSRRPEPKPD	569	583	11	2		-	-
144	RDSRRPEPKPDKSRL	573	587	11	2		-	-
145	RPEPKPDKSRLFQLK	577	591	11	2		-	-
146	KPDKSRLFQLKNDMG	581	595	11	2		-	-
147	SRLFQLKNDMGLECG	585	599	11	1003		-	-
148	QLKNDMGLECGHKVL	589	603	11	2		-	-
149	DMGLECGHKVLAKEV	593	607	11	602.667		-	-
150	ECGHKVLAKEVKKPN	597	611	11	2		-	-
151	KVLAKEVKKPNLRPI	601	615	11	2		-	-
152	KEVKKPNLRPISKSK	605	619	11	2		-	-
153	KPNLRPISKSKTDLP	609	623	11	2		-	-
154	RPISKSKTDLPEEKP	613	627	11	2		-	-
155	KSKTDLPEEKPDATP	617	631	11	2		-	-
156	DLPEEKPDATPQNPF	621	635	11	1075		-	-
157	EKPDATPQNPFLKSR	625	639	11	2		-	-
158	ATPQNPFLKSRPQVR	629	643	11	2		-	-
159	NPFLKSRPQVRPKPA	633	647	11	2		-	-
160	KSRPQVRPKPAPSPK	637	651	11	2		-	-
161	QVRPKPAPSPKTEPP	641	655	11	2		-	-
162	KPAPSPKTEPPQGED	645	659	11	2		-	-
163	SPKTEPPQGEDQVDI	649	663	11	579.667		-	-
164	EPPQGEDQVDICNLR	653	667	11	1484		-	-
165	GEDQVDICNLRSKLR	657	671	11	397.667		-	-
166	VDICNLRSKLRPAKS	661	675	11	617		-	-
167	NLRSKLRPAKSQDKS	665	679	11	2		-	-
168	KLRPAKSQDKSLLDG	669	683	11	15.6667		-	-
169	AKSQDKSLLDGEGPQ	673	687	11	597.333		-	-
170	DKSLLDGEGPQAVGG	677	691	11	2		-	-
171	LDGEGPQAVGGQDVA	681	695	11	2703		-	-
172	GPQAVGGQDVAFSRS	685	699	11	26.6667		-	-
173	VGGQDVAFSRSFLPG	689	703	11	2419		-	-
174	DVAFSRSFLPGEGPG	693	707	11	3056.33		-	-
175	SRSFLPGEGPGRAQD	697	711	11	2		-	-
176	LPGEGPGRAQDRTGK	701	715	11	2		-	-
177	GPGRAQDRTGKQDGL	705	719	11	2		-	-
178	AQDRTGKQDGLSPKE	709	723	11	2		-	-
179	TGKQDGLSPKEISCR	713	727	11	2		-	-
180	DGLSPKEISCRAPPR	717	731	11	2		-	-
181	PKEISCRAPPRPAKT	721	735	11	57.3333		-	-
182	SCRAPPRPAKTTDPV	725	739	11	2		-	-
183	PPRPAKTTDPVSKSV	729	743	11	2		-	-
184	AKTTDPVSKSVPVPL	733	747	11	2		-	-
185	DPVSKSVPVPLQEAP	737	751	11	195.333		-	-
186	KSVPVPLQEAPQQRP	741	755	11	2		-	-
187	VPLQEAPQQRPVVPP	745	759	11	10.6667		-	-
188	EAPQQRPVVPPRRPP	749	763	11	23601		12	10
189	QRPVVPPRRPPPPKK	753	767	11	38921.7		12	10
190	VPPRRPPPPKKTSSS	757	771	11	639		-	-
191	RPPPPKKTSSSSRPL	761	775	11	53		-	-
192	PKKTSSSSRPLPEVR	765	779	11	2		-	-
193	SSSSRPLPEVRGPQC	769	783	11	2		-	-
194	RPLPEVRGPQCEGHE	773	787	11	272.667		-	-
195	EVRGPQCEGHESRAA	777	791	11	2		-	-
196	PQCEGHESRAAPTPG	781	795	11	2		-	-
197	GHESRAAPTPGRALL	785	799	11	2		-	-
198	RAAPTPGRALLVPPK	789	803	11	2		-	-
199	TPGRALLVPPKAKPF	793	807	11	2		-	-
200	ALLVPPKAKPFLSNS	797	811	11	2		-	-
201	PPKAKPFLSNSLGGQ	801	815	11	2		-	-
202	KPFLSNSLGGQDDTR	805	819	11	386.333		-	-
203	SNSLGGQDDTRGKGS	809	823	11	247		-	-
204	GGQDDTRGKGSLGPW	813	827	11	1718.67		-	-
205	DTRGKGSLGPWGTGK	817	831	11	42.6667		-	-
206	KGSLGPWGTGKIGEN	821	835	11	26		-	-
207	GPWGTGKIGENREKA	825	839	11	2		-	-
208	TGKIGENREKAAAAS	829	843	11	2		-	-
209	GENREKAAAASVPNA	833	847	11	2		-	-
210	EKAAAASVPNADGLK	837	851	11	2		-	-
211	AASVPNADGLKDSLY	841	855	11	2151.67	SH3 4	-	-
212	PNADGLKDSLYVAVA	845	859	11	7170.33	SH3 4	-	-
213	GLKDSLYVAVADFEG	849	863	11	12682.7	SH3 4	6	5
214	SLYVAVADFEGDKDT	853	867	11	24445.7	SH3 4	5	4
215	AVADFEGDKDTSSFQ	857	871	11	15045.7	SH3 4	8	5
216	FEGDKDTSSFQEGTV	861	875	11	8304.33	SH3 4	-	-
217	KDTSSFQEGTVFEVR	865	879	11	3849	SH3 4	-	-
218	SFQEGTVFEVREKNS	869	883	11	4679.33	SH3 4	-	-
219	GTVFEVREKNSSGWW	873	887	11	6588	SH3 4	-	-
220	EVREKNSSGWWFCQV	877	891	11	6668.67	SH3 4	-	-
221	KNSSGWWFCQVLSGA	881	895	11	3578.33	SH3 4	-	-
222	GWWFCQVLSGAPSWE	885	899	11	9014.67	SH3 4	-	-
223	CQVLSGAPSWEGWIP	889	903	11	4079.33	SH3 4	-	-
224	SGAPSWEGWIPSNYL	893	907	11	11970.7	SH3 4	6	4
225	SWEGWIPSNYLRKKP	897	911	11	61.6667	SH3 4	-	-
